# Simultaneous CRISPR screening and spatial transcriptomics reveals intracellular, intercellular, and functional transcriptional circuits

**DOI:** 10.1101/2023.11.30.569494

**Authors:** Loϊc Binan, Serwah Danquah, Vera Valakh, Brooke Simonton, Jon Bezney, Ralda Nehme, Brian Cleary, Samouil L Farhi

**Author notes:** Corresponding authors: Brian Cleary, Samouil L Farhi.

## Abstract

Pooled optical screens have enabled the study of cellular interactions, morphology, or dynamics at massive scale, but have not yet leveraged the power of highly-plexed single-cell resolved transcriptomic readouts to inform molecular pathways. Here, we present Perturb-FISH, which bridges these approaches by combining imaging spatial transcriptomics with parallel optical detection of *in situ* amplified guide RNAs. We show that Perturb-FISH recovers intracellular effects that are consistent with Perturb-seq results in a screen of lipopolysaccharide response in cultured monocytes, and uncover new intercellular and density-dependent regulation of the innate immune response. We further pair Perturb-FISH with a functional readout in a screen of autism spectrum disorder risk genes, showing common calcium activity phenotypes in induced pluripotent stem cell derived astrocytes and their associated genetic interactions and dysregulated molecular pathways. Perturb-FISH is thus a generally applicable method for studying the genetic and molecular associations of spatial and functional biology at single-cell resolution.
