## Supplementary material for "Simultaneous CRISPR screening and spatial transcriptomics reveals intracellular, intercellular, and functional transcriptional circuits": Suplementary table 1

### Sheet: Sheet1
Bit number	Probe name	Sequence	Reverse complement	dye	wavelength
1	RS0015	ATCCTCCTTCAATACATCCC	GGGATGTATTGAAGGAGGAT	cy3	555
2	RS0083	ACACTACCACCATTTCCTAT	ATAGGAAATGGTGGTAGTGT	cy5	647
3	RS0095	ACTCCACTACTACTCACTCT	AGAGTGAGTAGTAGTGGAGT	alexa750	750
4	RS0109	ACCCTCTAACTTCCATCACA	TGTGATGGAAGTTAGAGGGT	cy3	555
5	RS0175	ACCACAACCCATTCCTTTCA	TGAAAGGAATGGGTTGTGGT	cy5	647
6	RS0237	TTTCTACCACTAATCAACCC	GGGTTGATTAGTGGTAGAAA	alexa750	750
7	RS0247	ACCCTTTACAAACACACCCT	AGGGTGTGTTTGTAAAGGGT	cy3	555
8	RS0255	TCCTATTCTCAACCTAACCT	AGGTTAGGTTGAGAATAGGA	cy5	647
9	RS0307	TATCCTTCAATCCCTCCACA	TGTGGAGGGATTGAAGGATA	alexa750	750
10	RS0332	ACATTACACCTCATTCTCCC	GGGAGAATGAGGTGTAATGT	cy3	555
11	RS0343	TTTACTCCCTACACCTCCAA	TTGGAGGTGTAGGGAGTAAA	cy5	647
12	RS0384	TTCTCCCTCTATCAACTCTA	TAGAGTTGATAGAGGGAGAA	alexa750	750
13	RS0406	ACCCTTACTACTACATCATC	GATGATGTAGTAGTAAGGGT	cy3	555
14	RS0451	TCCTAACAACCAACTACTCC	GGAGTAGTTGGTTGTTAGGA	cy5	647
15	RS0468	TCTATCATTACCCTCCTCCT	AGGAGGAGGGTAATGATAGA	alexa750	750
16	RS0548	TATTCACCTTACAAACCCTC	GAGGGTTTGTAAGGTGAATA	cy3	555
17	RS0578	AAACACACACTAAACCACCC	GGGTGGTTTAGTGTGTGTTT	cy5	647
18	RS0584	AACTCATCTCAATCCTCCCA	TGGGAGGATTGAGATGAGTT	alexa750	750
19	RS0639	TATCTCATCAATCCCACACT	AGTGTGGGATTGATGAGATA	cy3	555
20	RS0707	TCTATCATCTCCAAACCACA	TGTGGTTTGGAGATGATAGA	cy5	647
21	RS0708	TCCAACTCATCTCTAATCTC	GAGATTAGAGATGAGTTGGA	alexa750	750
